# Loss of Hippo signaling causes transdifferentiation of neural retina between the optic fissure edges causing coloboma

**DOI:** 10.64898/2026.03.13.711620

**Authors:** Uma M. Neelathi, Daniel Sanchez-Mendoza, Sydney Steele, Rachel Aguda, Brian. P. Brooks

## Abstract

Optic fissure (OF) is a transient structure in the ventral optic cup, which acts as a conduit for periocular mesenchyme cells to enter the eye, forming hyaloid vasculature and retinal ganglion axons to exit. Optic fissure closes to form a continuous layer of retinal pigment epithelium and neural retina. Failure of OF closure results in coloboma, which is mostly genetic in nature. The severity of blindness depends on the tissue it effects and accounts for 10% of childhood blindness. In the current study, we describe coloboma pathogenesis caused by hippo effectors *yap1* and *wwtr1.* Both the paralogs are expressed in the OF edges, possibly in the pioneer cells. *wwtr1* homozygotes do not have coloboma, while *yap1* homozygotes have coloboma and pigment defects which are exacerbated by absence of one copy of *wwtr1* (*yap1^-/-^; wwtr1^+/-^*). The coloboma observed in these mutants is not due to defective optic cup morphogenesis nor an overgrown optic nerve. The pigment defects are more pronounced at the OF with complete absence of RPE specific transcription factors *mitf*A, *tfec,* and pigmentation gene *dct*. On the other hand, NR specific genes are upregulated and the unpigmented region at the OF have transdifferentiated retinal ganglion cells, amacrine, and photoreceptor cells. Our observations indicate that in the absence of *yap1* and *wwtr1*, the cells at the OF cannot attain a conducive state to fuse nor they maintain the RPE specific fate and instead they transdifferentiate into unpigmented retina, causing a steric block for fusion, resulting in coloboma.
