## Supplemental Tables for Yap1 wwtr1 article for "Loss of Hippo signaling causes transdifferentiation of neural retina between the optic fissure edges causing coloboma"

### Sheet: Table 1
Percentage of Coloboma and/or Micropthalmia yap1+/- in crosses
	Total embryos	Dead	WT	yap1+/-	yap1-/-	Bilateral Coloboma	Unilateral coloboma+/- micropthalmia
Cross 1	78	8	18	36	16	7 (43.75%)	9 (56.25)
Cross 2	109	2	29	54	24	13 (54.16%)	11 (45.83%)
Cross 3	216	9	54	104	49	21 (42.8%)	28 (57.14%)
Same pair of yap1+/- were incrossed every week over 3 weeks.
The embryos were gentoyped and phenotyped.
yap1-/- emrbyos were further grouped into either bilateral coloboma, unilateral coloboma and/or micropthalmia.
The percentage of the emrbyos out of total homozygotes is given in the brackets.

### Sheet: Table 2
List of fish used in the study
Name	Source/reference
ABTL	in house stock
yap1bns19	Kimelman et al., 2017. https://doi.org/10.7554/eLife.31065
wwtr1bns35	Lai et al., 2018. DOI: 10.1242/dev.159210

### Sheet: Table 3
List of primers used in the study
Primer Name	Sequence	Use	Marker
Foxg1a-For-	ACAGGAGCAAAAGTCGGAG	in situ Probe	nasal
Foxg1a-Rev-	TAATACGACTCACTATAGGTAGTCAGAAAGTCCACTGG	in situ Probe	nasal
FoxD1-For-	ATGACTCTGAGCTCCGAGATG	in situ Probe	temporal
FoxD1-Rev-	TAATACGACTCACTATAGGGAAGTCCGTGAGGCACAAT	in situ Probe	temporal
Vax2-For-	ATGTTTGATCAAGCCACGAGTATG	in situ Probe	ventral
Vax2-Rev-	TAATACGACTCACTATAGGGTTAGGACACCGTCTTCTTCCC	in situ Probe	ventral
Aldh1a2-For-	ATGACCTCCAGTGAAGTTGAAC	in situ Probe	dorsal
Aldh1a2-Rev-	TAATACGACTCACTATAGGGTTAAGACGTCTTGCCTGACATC	in situ Probe	dorsal
Pax2a-F-	ATGGATATTCACTGCAAAGCAG	in situ Probe	optic stalk
Pax2a-R-	TAATACGACTCACTATAGGGCTAGTGGCGGTCATAGGCAGTG	in situ Probe	optic stalk
Fgf8a-F:	TTGCCAGTTGACCTGTTCAT	in situ Probe	optic stalk
Fgf8a-R:	GAAATTAATACGACTCACTATAGAAGTCTCTGGCTTTCGGTCC	in situ Probe	optic stalk
Mitfa-F-	CCCCCTCGAAGTACCACATC	in situ Probe	RPE
Mitfa-T7-R-	GAAATTAATACGACTCACTATAGAGAGTGGTAGGACGGGACAT	in situ Probe	RPE
Tfec-F	AACAGTACCTCGCTTTGGGC	in situ Probe	RPE
Tfec-T7-R-	GAAATTAATACGACTCACTATAGGGGTGTATTCTGGGCTGCTT	in situ Probe	RPE
Dct-F-	AGTGTAAGTTCGGCTGGACG	in situ Probe	pigment
Dct-T7-R-	GAAATTAATACGACTCACTATAGGGAGCCATTTCATCCGGGAA	in situ Probe	pigment
Ntn1a-F-	AATCTCACCTGCTGGCAGTC	in situ Probe	Optic fissure
Ntn1a-T7-R-	GAAATTAATACGACTCACTATAGACCCGTCACACCGTCTTTA	in situ Probe	Optic fissure
Pax6a-F:	CCTGGCTAGCGAAAAGCAAC	in situ Probe	NR
Pax6a-R:	GAAATTAATACGACTCACTATAGCTGCTGAACACCCCTGTCTT	in situ Probe	NR
Vsx2-F-	ACACATCCGCCAAAATGCAC	in situ Probe	NR
Vsx2-T7-R-	GAAATTAATACGACTCACTATAGGCGTCTATCTGTTCGCTGGA	in situ Probe	NR
Alcama-F-	ACGGTGAGACCATCGAAGTG	in situ Probe	NR
Alcama-T7-R-	GAAATTAATACGACTCACTATAGACCAAGTTTTCCCCGAGCTT	in situ Probe	NR
wwtr1-F	CTTTTCAACTCGGCTGAAACTA	in situ Probe	OF, RPE, NCC and lens
wwtr1-T7-R	GAAATTAATACGACTCACTATAGTGAGAGCACAAATCCGACAG	in situ Probe	OF, RPE, NCC and lens
Yap1-F-	ACGCTGTGATGAACCCGAAA	in situ Probe	OF, RPE, NCC and lens
Yap1-T7-R-	TAATACGACTCACTATAGTGGCGAAGGAGCTCTTGTTT	in situ Probe	OF, RPE, NCC and lens
Yap1-Geno-F-	CTGTTTGTGGTTTCTGAGGGG	genotyping
Yap1-Geno-R-	CGCTGTGATGAACCCGAAAA	genotyping
Wwtr1-Geno-F-	TTTGTTGTGCAGTCACATTGAG	genotyping
Wwtr1-Geno-R-	GAGGGCGTCATGCTCTTC	genotyping

### Sheet: Table 4
List of antibodies used in the study
Name	Source	Cat#	Use
Laminin	Sigma	L9393	IHC
Huc/D	Invitrogen	A21272	IHC
Zpr1	ZIRC		IHC
